# The immunogenic potential of recurrent cancer drug resistance mutations: an *in silico* study

**DOI:** 10.1101/845784

**Authors:** Marco Punta, Victoria Jennings, Alan Melcher, Stefano Lise

**Affiliations:** Centre for Evolution and Cancer, The Institute of Cancer Research, London; Translational Immunotherapy Team, Division of Radiotherapy and Imaging, The Institute of Cancer Research, London

## Abstract

Cancer somatic mutations have been identified as a source of antigens that can be targeted by cancer immunotherapy. In this work, expanding on previous studies, we analyse the immunogenic properties of mutations that are known to drive resistance to cancer targeted-therapies. We survey a large dataset of mutations that confer resistance to different drugs and occur in numerous genes and tumour types. We show that a significant number of these mutations are predicted *in silico* to have immunogenic potential across a large proportion of the human population. Two of these mutations had previously been experimentally validated and it was confirmed that some of their associated neopeptides elicit T-cell responses *in vitro*. The identification of potent cancer-specific antigens can be instrumental for developing more effective immunotherapies. Resistance mutations, several of which are known to recur in different patients, could be of particular interest in the context of off-the-shelf precision immunotherapies such as therapeutic cancer vaccines.
