## Supplementary material for "The immunogenic potential of recurrent cancer drug resistance mutations: an *in silico* study": Table S2

### Sheet: Mutations
Mutation	Gene
A397P	ABL1
A399T	ABL1
A433T	ABL1
D276A	ABL1
D276G	ABL1
D276N	ABL1
D325G	ABL1
D444Y	ABL1
D482V	ABL1
E255K	ABL1
E255V	ABL1
E275K	ABL1
E279A	ABL1
E279K	ABL1
E279Y	ABL1
E282G	ABL1
E282K	ABL1
E292V	ABL1
E352D	ABL1
E352G	ABL1
E355A	ABL1
E355G	ABL1
E450A	ABL1
E450G	ABL1
E450K	ABL1
E453A	ABL1
E453D	ABL1
E453G	ABL1
E453K	ABL1
E453L	ABL1
E459G	ABL1
E459K	ABL1
E459Q	ABL1
E494G	ABL1
F311I	ABL1
F311L	ABL1
F317C	ABL1
F317I	ABL1
F317L	ABL1
F317R	ABL1
F317V	ABL1
F359A	ABL1
F359C	ABL1
F359I	ABL1
F359V	ABL1
F382L	ABL1
F486S	ABL1
G250E	ABL1
G251D	ABL1
G251E	ABL1
G398R	ABL1
H396P	ABL1
H396R	ABL1
I418V	ABL1
K378R	ABL1
K419E	ABL1
L248R	ABL1
L248V	ABL1
L273M	ABL1
L298V	ABL1
L324Q	ABL1
L340L	ABL1
L364I	ABL1
L384M	ABL1
L387F	ABL1
L387M	ABL1
M244V	ABL1
M343T	ABL1
M351K	ABL1
M351T	ABL1
M388L	ABL1
N368S	ABL1
N374Y	ABL1
P310S	ABL1
P480L	ABL1
Q252E	ABL1
Q252H	ABL1
Q252K	ABL1
Q252M	ABL1
Q252R	ABL1
R220H	ABL1
R328M	ABL1
S417Y	ABL1
S438C	ABL1
T212R	ABL1
T277A	ABL1
T315A	ABL1
T315I	ABL1
T315N	ABL1
T315V	ABL1
T495R	ABL1
V256L	ABL1
V268A	ABL1
V289A	ABL1
V289F	ABL1
V299L	ABL1
V338F	ABL1
V379I	ABL1
Y253F	ABL1
Y253H	ABL1
Y320C	ABL1
Y353H	ABL1
C1156Y	ALK
D1203N	ALK
F1174C	ALK
F1174L	ALK
F1174V	ALK
G1123S	ALK
G1202R	ALK
G1269A	ALK
I1171N	ALK
I1171S	ALK
I1171T	ALK
L1196M	ALK
S1206Y	ALK
V1180L	ALK
F877L	AR
T878A	AR
T878S	AR
V716M	AR
L505H	BRAF
V600E	BRAF
C481F	BTK
C481R	BTK
C481S	BTK
C481Y	BTK
T316A	BTK
S33C	CTNNB1
C797G	EGFR
C797S	EGFR
D761Y	EGFR
G796D	EGFR
G796R	EGFR
G796S	EGFR
L718Q	EGFR
L747P	EGFR
L792F	EGFR
L792H	EGFR
T790M	EGFR
D538G	ESR1
L536H	ESR1
L536Q	ESR1
Y537C	ESR1
Y537N	ESR1
Y537S	ESR1
D835F	FLT3
D835H	FLT3
D835V	FLT3
D835Y	FLT3
F691L	FLT3
A829P	KIT
C809G	KIT
D716N	KIT
D816A	KIT
D816E	KIT
D816G	KIT
D816H	KIT
D820A	KIT
D820E	KIT
D820G	KIT
D820V	KIT
D820Y	KIT
K642E	KIT
N655T	KIT
N680K	KIT
N822K	KIT
N822Y	KIT
S709F	KIT
S821F	KIT
T670E	KIT
T670I	KIT
V654A	KIT
Y578C	KIT
Y823D	KIT
C121S	MAP2K1
E203K	MAP2K1
F129L	MAP2K1
G128D	MAP2K1
G128V	MAP2K1
K57E	MAP2K1
L115P	MAP2K1
P124L	MAP2K1
P124S	MAP2K1
Q56P	MAP2K1
V60E	MAP2K1
C125S	MAP2K2
E207K	MAP2K2
F57C	MAP2K2
L46F	MAP2K2
N126D	MAP2K2
Q60P	MAP2K2
V215E	MAP2K2
V35M	MAP2K2
D1246H	MET
D1246N	MET
D1246V	MET
G1181R	MET
Y1248C	MET
Y1248H	MET
Y1248S	MET
F2108L	MTOR
G12D	NRAS
Q61H	NRAS
Q61K	NRAS
Q61R	NRAS
D842V	PDGFRA
E545K	PIK3CA
R159S	PTEN
A459V	SMO
C469Y	SMO
D473G	SMO
D473H	SMO
D473N	SMO
D473Y	SMO
F460L	SMO
G497W	SMO
H231R	SMO
Q477E	SMO
S533N	SMO
T241M	SMO
V321A	SMO
V321M	SMO
W281C	SMO
W281L	SMO
W535L	SMO
W535R	SMO

### Sheet: Genes
Gene	# of resistance mutations in COSMIC
ABL1	102
KIT	24
SMO	18
ALK	14
EGFR	11
MAP2K1	11
MAP2K2	8
MET	7
ESR1	6
BTK	5
FLT3	5
AR	4
NRAS	4
BRAF	2
CTNNB1	1
MTOR	1
PDGFRA	1
PIK3CA	1
PTEN	1

### Sheet: Tissues
Tissue
breast
central_nervous_system
haematopoietic_and_lymphoid_tissue
large_intestine
lung
prostate
skin
soft_tissue
thyroid

### Sheet: Tumor subtypes
Tumor subtypes
acinar_adenocarcinoma
acral_lentiginous
acute_leukaemia_of_ambiguous_lineage
acute_lymphoblastic_leukaemia
acute_myeloid_leukaemia
acute_myeloid_leukaemia_associated_with_MDS
adenocarcinoma
anaplastic_carcinoma
basal_cell_carcinoma
blast_phase_chronic_myeloid_leukaemia
bronchioloalveolar_adenocarcinoma
chronic_lymphocytic_leukaemia-small_lymphocytic_lymphoma
chronic_myeloid_leukaemia
ductal_carcinoma
ductolobular_carcinoma
epithelioid
ER-positive_carcinoma
lobular_carcinoma
lymphoplasmacytic_lymphoma
mantle_cell_lymphoma
micropapillary_adenocarcinoma
mixed_adenosquamous_carcinoma
non_small_cell_carcinoma
pleomorphic_carcinoma
spindle
spindle_and_epithelioid
squamous_cell_carcinoma

### Sheet: Drugs
Drugs
Abiraterone
Afatinib
Alectinib
Androgen
Bosutinib
Capmatinib
Ceritinib
Crizotinib
Dabrafenib
Dasatinib
Endocrine therapy
Enzalutamide
Erlotinib
Everolimus
Flutamide
GDC
Gefitinib
HM61713
Ibrutinib
Imatinib
Ketoconazole
LHRH
Nilotinib
Osimertinib
PD0325901
Pembrolizumab
Quizartinib
Rapamycin
Savolitinib
Selumetinib
Sorafenib
Sunitinib
Tyrosine kinase inhibitor - NS
Vemurafenib
Vismodegib
XL647
