## Supplementary material for "The immunogenic potential of recurrent cancer drug resistance mutations: an *in silico* study": Table S5

### Sheet: Figure 3 - all mutations
Mutation	# of occurrences in COSMIC	% of individuals
T790M_EGFR	487	70
T315I_ABL1	222	83
G250E_ABL1	114	50
V654A_KIT	107	68
M351T_ABL1	91	89
Y253H_ABL1	91	20
E255K_ABL1	89	82
M244V_ABL1	78	56
F317L_ABL1	70	90
D842V_PDGFRA	69	90
F359V_ABL1	64	49
D538G_ESR1	35	51
C481S_BTK	33	99
N822K_KIT	33	7
E355G_ABL1	32	80
V299L_ABL1	32	88
Y823D_KIT	32	13
H396R_ABL1	31	99
E255V_ABL1	27	95
Q252H_ABL1	27	31
E459K_ABL1	22	0
Y537S_ESR1	22	40
T670I_KIT	19	21
F359C_ABL1	18	1
Y253F_ABL1	18	43
Q61K_NRAS	17	18
T878A_AR	17	84
L248V_ABL1	15	10
D816H_KIT	13	15
D820Y_KIT	13	26
D820G_KIT	12	16
D835Y_FLT3	11	97
D276G_ABL1	10	72
F359I_ABL1	10	61
F486S_ABL1	10	96
L387M_ABL1	10	98
W535L_SMO	10	72
Y537N_ESR1	10	43
C797S_EGFR	9	99
D820E_KIT	9	2
C809G_KIT	8	76
A829P_KIT	7	96
D473G_SMO	7	57
F311I_ABL1	7	85
G1269A_ALK	7	86
N822Y_KIT	7	68
Q61R_NRAS	7	18
Y537C_ESR1	7	2
D1246N_MET	6	82
D835H_FLT3	6	61
G1202R_ALK	6	42
L298V_ABL1	6	90
L384M_ABL1	6	94
V379I_ABL1	6	96
C125S_MAP2K2	5	73
E459G_ABL1	5	2
F311L_ABL1	5	81
F691L_FLT3	5	38
L1196M_ALK	5	71
Y1248H_MET	5	54
Y353H_ABL1	5	54
C481R_BTK	4	99
D820A_KIT	4	19
H396P_ABL1	4	100
L273M_ABL1	4	74
L364I_ABL1	4	20
S417Y_ABL1	4	96
A397P_ABL1	3	98
A459V_SMO	3	32
C481F_BTK	3	100
C481Y_BTK	3	100
D473H_SMO	3	48
D835V_FLT3	3	81
E355A_ABL1	3	80
E450G_ABL1	3	76
E453K_ABL1	3	34
G497W_SMO	3	2
K642E_KIT	3	91
M388L_ABL1	3	82
P124L_MAP2K1	3	66
T315A_ABL1	3	91
T670E_KIT	3	21
V289F_ABL1	3	78
V321M_SMO	3	13
A399T_ABL1	2	98
A433T_ABL1	2	65
C1156Y_ALK	2	62
D816E_KIT	2	62
D816G_KIT	2	14
D835F_FLT3	2	87
E279K_ABL1	2	81
E282G_ABL1	2	52
E292V_ABL1	2	81
E450A_ABL1	2	75
F1174V_ALK	2	90
F2108L_MTOR	2	63
F317V_ABL1	2	88
F382L_ABL1	2	90
F57C_MAP2K2	2	26
G12D_NRAS	2	45
H231R_SMO	2	71
I1171N_ALK	2	75
I1171S_ALK	2	75
I418V_ABL1	2	90
L387F_ABL1	2	98
P480L_ABL1	2	36
S1206Y_ALK	2	75
S438C_ABL1	2	21
T277A_ABL1	2	73
T316A_BTK	2	33
T878S_AR	2	83
V716M_AR	2	61
W281C_SMO	2	2
Y578C_KIT	2	49
C121S_MAP2K1	1	73
C469Y_SMO	1	47
C797G_EGFR	1	75
D1203N_ALK	1	82
D1246H_MET	1	86
D1246V_MET	1	98
D276A_ABL1	1	94
D276N_ABL1	1	76
D325G_ABL1	1	99
D444Y_ABL1	1	100
D473N_SMO	1	43
D473Y_SMO	1	88
D482V_ABL1	1	80
D716N_KIT	1	19
D761Y_EGFR	1	83
D816A_KIT	1	57
D820V_KIT	1	54
E203K_MAP2K1	1	7
E207K_MAP2K2	1	7
E275K_ABL1	1	52
E279A_ABL1	1	76
E279Y_ABL1	1	93
E282K_ABL1	1	57
E352D_ABL1	1	60
E352G_ABL1	1	90
E450K_ABL1	1	80
E453A_ABL1	1	41
E453D_ABL1	1	57
E453G_ABL1	1	42
E453L_ABL1	1	47
E459Q_ABL1	1	0
E494G_ABL1	1	78
E545K_PIK3CA	1	61
F1174C_ALK	1	7
F1174L_ALK	1	86
F129L_MAP2K1	1	76
F317C_ABL1	1	57
F317I_ABL1	1	90
F317R_ABL1	1	98
F359A_ABL1	1	46
F460L_SMO	1	73
F877L_AR	1	81
G1123S_ALK	1	4
G1181R_MET	1	62
G128D_MAP2K1	1	89
G128V_MAP2K1	1	63
G251D_ABL1	1	19
G251E_ABL1	1	10
G398R_ABL1	1	95
G796D_EGFR	1	67
G796R_EGFR	1	16
G796S_EGFR	1	59
I1171T_ALK	1	83
K378R_ABL1	1	82
K419E_ABL1	1	29
K57E_MAP2K1	1	8
L115P_MAP2K1	1	9
L248R_ABL1	1	8
L324Q_ABL1	1	91
L340L_ABL1	1	90
L46F_MAP2K2	1	12
L505H_BRAF	1	46
L536H_ESR1	1	82
L536Q_ESR1	1	74
L718Q_EGFR	1	20
L747P_EGFR	1	0
L792F_EGFR	1	88
L792H_EGFR	1	41
M343T_ABL1	1	66
M351K_ABL1	1	83
N126D_MAP2K2	1	54
N368S_ABL1	1	15
N374Y_ABL1	1	70
N655T_KIT	1	67
N680K_KIT	1	29
P124S_MAP2K1	1	72
P310S_ABL1	1	86
Q252E_ABL1	1	59
Q252K_ABL1	1	30
Q252M_ABL1	1	71
Q252R_ABL1	1	37
Q477E_SMO	1	78
Q56P_MAP2K1	1	62
Q60P_MAP2K2	1	68
Q61H_NRAS	1	25
R159S_PTEN	1	8
R220H_ABL1	1	48
R328M_ABL1	1	46
S33C_CTNNB1	1	0
S533N_SMO	1	59
S709F_KIT	1	87
S821F_KIT	1	29
T212R_ABL1	1	98
T241M_SMO	1	99
T315N_ABL1	1	96
T315V_ABL1	1	84
T495R_ABL1	1	51
V1180L_ALK	1	55
V215E_MAP2K2	1	15
V256L_ABL1	1	93
V268A_ABL1	1	54
V289A_ABL1	1	73
V321A_SMO	1	45
V338F_ABL1	1	88
V35M_MAP2K2	1	47
V600E_BRAF	1	22
V60E_MAP2K1	1	7
W281L_SMO	1	79
W535R_SMO	1	98
Y1248C_MET	1	1
Y1248S_MET	1	46
Y320C_ABL1	1	45

### Sheet: Figure 4 - all mutations
Mutation	# of occurrences in COSMIC	% of individuals
T790M_EGFR	487	9
T315I_ABL1	222	39
G250E_ABL1	114	48
V654A_KIT	107	0
M351T_ABL1	91	10
Y253H_ABL1	91	18
E255K_ABL1	89	62
M244V_ABL1	78	17
F317L_ABL1	70	44
D842V_PDGFRA	69	89
F359V_ABL1	64	36
D538G_ESR1	35	22
C481S_BTK	33	92
N822K_KIT	33	7
E355G_ABL1	32	35
V299L_ABL1	32	33
Y823D_KIT	32	0
H396R_ABL1	31	63
E255V_ABL1	27	68
Q252H_ABL1	27	6
E459K_ABL1	22	0
Y537S_ESR1	22	15
T670I_KIT	19	0
F359C_ABL1	18	1
Y253F_ABL1	18	0
Q61K_NRAS	17	7
T878A_AR	17	9
L248V_ABL1	15	5
D816H_KIT	13	15
D820Y_KIT	13	26
D820G_KIT	12	16
D835Y_FLT3	11	95
D276G_ABL1	10	65
F359I_ABL1	10	22
F486S_ABL1	10	11
L387M_ABL1	10	43
W535L_SMO	10	47
Y537N_ESR1	10	21
C797S_EGFR	9	84
D820E_KIT	9	0
C809G_KIT	8	7
A829P_KIT	7	26
D473G_SMO	7	28
F311I_ABL1	7	15
G1269A_ALK	7	64
N822Y_KIT	7	68
Q61R_NRAS	7	7
Y537C_ESR1	7	0
D1246N_MET	6	69
D835H_FLT3	6	56
G1202R_ALK	6	19
L298V_ABL1	6	19
L384M_ABL1	6	10
V379I_ABL1	6	17
C125S_MAP2K2	5	50
E459G_ABL1	5	0
F311L_ABL1	5	12
F691L_FLT3	5	20
L1196M_ALK	5	10
Y1248H_MET	5	6
Y353H_ABL1	5	12
C481R_BTK	4	90
D820A_KIT	4	19
H396P_ABL1	4	49
L273M_ABL1	4	4
L364I_ABL1	4	2
S417Y_ABL1	4	81
A397P_ABL1	3	10
A459V_SMO	3	1
C481F_BTK	3	99
C481Y_BTK	3	100
D473H_SMO	3	25
D835V_FLT3	3	78
E355A_ABL1	3	41
E450G_ABL1	3	60
E453K_ABL1	3	7
G497W_SMO	3	0
K642E_KIT	3	33
M388L_ABL1	3	47
P124L_MAP2K1	3	13
T315A_ABL1	3	31
T670E_KIT	3	0
V289F_ABL1	3	29
V321M_SMO	3	5
A399T_ABL1	2	5
A433T_ABL1	2	31
C1156Y_ALK	2	62
D816E_KIT	2	62
D816G_KIT	2	14
D835F_FLT3	2	84
E279K_ABL1	2	37
E282G_ABL1	2	31
E292V_ABL1	2	48
E450A_ABL1	2	61
F1174V_ALK	2	73
F2108L_MTOR	2	7
F317V_ABL1	2	31
F382L_ABL1	2	3
F57C_MAP2K2	2	0
G12D_NRAS	2	12
H231R_SMO	2	42
I1171N_ALK	2	3
I1171S_ALK	2	3
I418V_ABL1	2	45
L387F_ABL1	2	68
P480L_ABL1	2	36
S1206Y_ALK	2	70
S438C_ABL1	2	0
T277A_ABL1	2	33
T316A_BTK	2	14
T878S_AR	2	1
V716M_AR	2	14
W281C_SMO	2	0
Y578C_KIT	2	0
C121S_MAP2K1	1	50
C469Y_SMO	1	47
C797G_EGFR	1	67
D1203N_ALK	1	51
D1246H_MET	1	79
D1246V_MET	1	95
D276A_ABL1	1	80
D276N_ABL1	1	25
D325G_ABL1	1	39
D444Y_ABL1	1	99
D473N_SMO	1	17
D473Y_SMO	1	73
D482V_ABL1	1	66
D716N_KIT	1	0
D761Y_EGFR	1	55
D816A_KIT	1	57
D820V_KIT	1	54
E203K_MAP2K1	1	7
E207K_MAP2K2	1	7
E275K_ABL1	1	47
E279A_ABL1	1	34
E279Y_ABL1	1	85
E282K_ABL1	1	35
E352D_ABL1	1	1
E352G_ABL1	1	29
E450K_ABL1	1	76
E453A_ABL1	1	18
E453D_ABL1	1	11
E453G_ABL1	1	16
E453L_ABL1	1	23
E459Q_ABL1	1	0
E494G_ABL1	1	57
E545K_PIK3CA	1	41
F1174C_ALK	1	0
F1174L_ALK	1	60
F129L_MAP2K1	1	7
F317C_ABL1	1	0
F317I_ABL1	1	29
F317R_ABL1	1	68
F359A_ABL1	1	37
F460L_SMO	1	4
F877L_AR	1	29
G1123S_ALK	1	3
G1181R_MET	1	33
G128D_MAP2K1	1	64
G128V_MAP2K1	1	32
G251D_ABL1	1	16
G251E_ABL1	1	7
G398R_ABL1	1	56
G796D_EGFR	1	22
G796R_EGFR	1	2
G796S_EGFR	1	2
I1171T_ALK	1	3
K378R_ABL1	1	20
K419E_ABL1	1	7
K57E_MAP2K1	1	0
L115P_MAP2K1	1	0
L248R_ABL1	1	7
L324Q_ABL1	1	1
L340L_ABL1	1	0
L46F_MAP2K2	1	12
L505H_BRAF	1	2
L536H_ESR1	1	44
L536Q_ESR1	1	30
L718Q_EGFR	1	14
L747P_EGFR	1	0
L792F_EGFR	1	42
L792H_EGFR	1	29
M343T_ABL1	1	11
M351K_ABL1	1	10
N126D_MAP2K2	1	8
N368S_ABL1	1	6
N374Y_ABL1	1	61
N655T_KIT	1	6
N680K_KIT	1	0
P124S_MAP2K1	1	26
P310S_ABL1	1	68
Q252E_ABL1	1	34
Q252K_ABL1	1	6
Q252M_ABL1	1	45
Q252R_ABL1	1	10
Q477E_SMO	1	52
Q56P_MAP2K1	1	31
Q60P_MAP2K2	1	26
Q61H_NRAS	1	10
R159S_PTEN	1	6
R220H_ABL1	1	18
R328M_ABL1	1	46
S33C_CTNNB1	1	0
S533N_SMO	1	2
S709F_KIT	1	71
S821F_KIT	1	28
T212R_ABL1	1	59
T241M_SMO	1	93
T315N_ABL1	1	34
T315V_ABL1	1	37
T495R_ABL1	1	19
V1180L_ALK	1	50
V215E_MAP2K2	1	15
V256L_ABL1	1	0
V268A_ABL1	1	10
V289A_ABL1	1	5
V321A_SMO	1	16
V338F_ABL1	1	13
V35M_MAP2K2	1	40
V600E_BRAF	1	0
V60E_MAP2K1	1	0
W281L_SMO	1	57
W535R_SMO	1	95
Y1248C_MET	1	0
Y1248S_MET	1	25
Y320C_ABL1	1	0
