## Supplementary material for "The immunogenic potential of recurrent cancer drug resistance mutations: an *in silico* study": Table S6

### Sheet: MUT%rank<0.5 - WT%rank>0.5
MUTATION	PEPTIDE	# OF OCCURRENCE OF MUTATION IN COSMIC	% BETTER THAN WT
T790M_EGFR	LTSTVQLIM	487	8
T790M_EGFR	STVQLIMQL	487	1
T315I_ABL1	EPPFYIII	222	11
T315I_ABL1	IEFMTYGNL	222	4
T315I_ABL1	REPPFYIII	222	30
G250E_ABL1	GEGQYGEVY	114	21
G250E_ABL1	KLGEGQYGEV	114	37
M351T_ABL1	ATQISSATEY	91	0
Y253H_ABL1	HGEVYEGVWKK	91	18
Y253H_ABL1	QHGEVYEGV	91	0
M351T_ABL1	QISSATEYL	91	4
M351T_ABL1	SSATEYLEK	91	5
E255K_ABL1	KLGGGQYGK	89	37
E255K_ABL1	KVYEGVWK	89	42
E255K_ABL1	KVYEGVWKK	89	11
E255K_ABL1	KVYEGVWKKY	89	38
M244V_ABL1	MERTDITV	78	6
M244V_ABL1	TDITVKHKL	78	7
M244V_ABL1	WEMERTDITV	78	6
F317L_ABL1	EPPFYIITEL	70	5
F317L_ABL1	FYIITELMTY	70	5
F317L_ABL1	LMTYGNLLDY	70	0
F317L_ABL1	PFYIITELM	70	6
F317L_ABL1	PPFYIITEL	70	18
F317L_ABL1	REPPFYIITEL	70	16
D842V_PDGFRA	ARVIMHDSNY	69	0
D842V_PDGFRA	CDFGLARVI	69	9
D842V_PDGFRA	RVIMHDSNY	69	73
D842V_PDGFRA	VIMHDSNYV	69	47
F359V_ABL1	AMEYLEKKNV	64	2
F359V_ABL1	MEYLEKKNV	64	12
F359V_ABL1	MEYLEKKNVI	64	4
F359V_ABL1	NVIHRDLAAR	64	7
F359V_ABL1	VIHRDLAAR	64	9
F359V_ABL1	YLEKKNVI	64	7
D538G_ESR1	LYGLLLEML	35	0
D538G_ESR1	NVVPLYGLL	35	6
D538G_ESR1	VPLYGLLL	35	3
D538G_ESR1	VPLYGLLLEM	35	13
D538G_ESR1	VVPLYGLLL	35	0
C481S_BTK	EYMANGSLL	33	28
C481S_BTK	ITEYMANGSL	33	11
N822K_KIT	KYVVKGNAR	33	7
C481S_BTK	MANGSLLNY	33	41
C481S_BTK	NGSLLNYLR	33	8
C481S_BTK	SLLNYLREM	33	41
C481S_BTK	TEYMANGSL	33	19
C481S_BTK	TEYMANGSLL	33	29
C481S_BTK	YMANGSLLNY	33	18
C481S_BTK	YMANGSLLNYL	33	6
E355G_ABL1	AMEYLGKKNF	32	1
V299L_ABL1	EIKHPNLL	32	7
V299L_ABL1	IKHPNLLQL	32	2
V299L_ABL1	KEIKHPNLL	32	8
E355G_ABL1	MEYLGKKNF	32	16
V299L_ABL1	MKEIKHPNLL	32	16
E355G_ABL1	SAMEYLGKK	32	22
E355G_ABL1	SAMEYLGKKNF	32	0
E355G_ABL1	SSAMEYLGKK	32	0
H396R_ABL1	ARAGAKFPI	31	16
H396R_ABL1	MTGDTYTAR	31	25
H396R_ABL1	RAGAKFPIK	31	33
H396R_ABL1	RLMTGDTYTAR	31	10
E255V_ABL1	GVVYEGVWK	27	18
Q252H_ABL1	HYGEVYEGV	27	6
E255V_ABL1	KLGGGQYGV	27	46
E255V_ABL1	VVYEGVWKK	27	9
E255V_ABL1	VVYEGVWKKY	27	27
Y537S_ESR1	LSDLLLEML	22	11
Y537S_ESR1	SDLLLEML	22	1
Y537S_ESR1	VPLSDLLLEM	22	1
Y537S_ESR1	VPLSDLLL	22	2
Y253F_ABL1	KLGGGQFGEV	18	0
F359C_ABL1	MEYLEKKNC	18	1
Q61K_NRAS	AGKEEYSAM	17	7
T878A_AR	HQFAFDLLI	17	4
T878A_AR	LHQFAFDLL	17	5
L248V_ABL1	TDITMKHKV	15	5
D820Y_KIT	ARDIKNYSNY	13	4
D816H_KIT	CDFGLARHI	13	9
D816H_KIT	DFGLARHIK	13	1
D820Y_KIT	GLARDIKNY	13	14
D820Y_KIT	KNYSNYVVK	13	7
D820Y_KIT	RDIKNYSNY	13	8
D816H_KIT	RHIKNDSNY	13	4
D820G_KIT	ARDIKNGSNY	12	2
D820G_KIT	LARDIKNGSNY	12	1
D820G_KIT	RDIKNGSNY	12	8
D820G_KIT	RDIKNGSNYV	12	7
D835Y_FLT3	ARYIMSDSNY	11	1
D835Y_FLT3	CDFGLARYI	11	9
D835Y_FLT3	DFGLARYIM	11	0
D835Y_FLT3	ICDFGLARY	11	19
D835Y_FLT3	KICDFGLARY	11	25
D835Y_FLT3	RYIMSDSNY	11	38
D835Y_FLT3	YIMSDSNYV	11	80
D835Y_FLT3	YIMSDSNYVV	11	46
F359I_ABL1	AMEYLEKKNI	10	2
W535L_SMO	GIAMSTLVW	10	2
L387M_ABL1	GLSRMMTGDTY	10	1
D276G_ABL1	GTMEVEEFL	10	42
D276G_ABL1	GTMEVEEFLK	10	18
W535L_SMO	IAMSTLVWTK	10	18
F359I_ABL1	IIHRDLAAR	10	9
D276G_ABL1	KTLKEGTMEV	10	11
L387M_ABL1	LSRMMTGDTY	10	1
W535L_SMO	LVWTKATLL	10	28
W535L_SMO	LVWTKATL	10	7
F359I_ABL1	MEYLEKKNI	10	12
L387M_ABL1	MMTGDTYTA	10	36
F359I_ABL1	NIIHRDLAAR	10	0
F486S_ABL1	NPSDRPSSA	10	4
L387M_ABL1	RMMTGDTY	10	5
F486S_ABL1	SSAEIHQAF	10	8
D276G_ABL1	TLKEGTMEV	10	7
L387M_ABL1	VADFGLSRM	10	3
Y537N_ESR1	VPLNDLLLEM	10	20
Y537N_ESR1	VPLNDLLL	10	2
C797S_EGFR	LMPFGSLLDY	9	19
C797S_EGFR	MPFGSLLDY	9	32
C797S_EGFR	MPFGSLLDYV	9	15
C797S_EGFR	QLMPFGSLL	9	51
C797S_EGFR	SLLDYVREHK	9	37
C797S_EGFR	TQLMPFGSL	9	16
C797S_EGFR	TQLMPFGSLL	9	3
C809G_KIT	GDFGLARDI	8	6
C809G_KIT	KIGDFGLAR	8	1
G1269A_ALK	ADFGMARDI	7	10
Q61R_NRAS	AGREEYSAM	7	7
G1269A_ALK	AKIADFGMAR	7	30
N822Y_KIT	ARDIKNDSY	7	2
N822Y_KIT	ARDIKNDSYY	7	2
F311I_ABL1	CTREPPIYI	7	11
N822Y_KIT	DIKNDSYYV	7	4
N822Y_KIT	DSYYVVKGNAR	7	1
D473G_SMO	GFFNQAEWER	7	7
G1269A_ALK	GRVAKIADF	7	22
G1269A_ALK	IADFGMARDIY	7	15
F311I_ABL1	IYIITEFMTY	7	0
A829P_KIT	KGNPRLPVKW	7	2
G1269A_ALK	KIADFGMAR	7	10
N822Y_KIT	LARDIKNDSY	7	36
A829P_KIT	NPRLPVKWM	7	19
A829P_KIT	NPRLPVKWMA	7	2
F311I_ABL1	PPIYIITEF	7	1
N822Y_KIT	RDIKNDSYY	7	0
N822Y_KIT	SYYVVKGNAR	7	15
D473G_SMO	TFSCHFYGF	7	6
F311I_ABL1	TREPPIYII	7	2
D473G_SMO	YGFFNQAEW	7	16
A829P_KIT	YVVKGNPRL	7	8
N822Y_KIT	YYVVKGNARL	7	31
D1246N_MET	ADFGLARNM	6	14
D1246N_MET	ADFGLARNMY	6	0
D1246N_MET	ARNMYDKEY	6	13
D1246N_MET	ARNMYDKEYY	6	0
D835H_FLT3	CDFGLARHI	6	9
D835H_FLT3	FGLARHIM	6	7
V379I_ABL1	GENHLVKI	6	1
D1246N_MET	GLARNMYDK	6	17
G1202R_ALK	GRDLKSFLR	6	3
D835H_FLT3	HIMSDSNYV	6	44
L298V_ABL1	HPNVVQLL	6	9
V379I_ABL1	IADFGLSRLM	6	9
V379I_ABL1	IADFGLSRL	6	3
L298V_ABL1	IKHPNVVQL	6	3
G1202R_ALK	ILLELMAGR	6	3
L298V_ABL1	KEIKHPNV	6	2
L298V_ABL1	KEIKHPNVVQL	6	3
L298V_ABL1	KHPNVVQLL	6	1
V379I_ABL1	KIADFGLSRL	6	4
L384M_ABL1	KVADFGMSRL	6	4
G1202R_ALK	LELMAGRDL	6	14
L298V_ABL1	MKEIKHPNVV	6	2
L384M_ABL1	MSRLMTGDTY	6	5
D1246N_MET	NMYDKEYYSV	6	41
D835H_FLT3	RHIMSDSNY	6	4
D1246N_MET	RNMYDKEYY	6	5
L384M_ABL1	VADFGMSRL	6	0
L384M_ABL1	VKVADFGMSR	6	1
F311L_ABL1	CTREPPLYI	5	12
Y353H_ABL1	EHLEKKNFI	5	5
C125S_MAP2K2	ESNSPYIVGF	5	6
C125S_MAP2K2	ESNSPYIVGFY	5	12
F691L_FLT3	GPIYLILEY	5	2
C125S_MAP2K2	HESNSPYIV	5	13
C125S_MAP2K2	HESNSPYIVGF	5	8
Y1248H_MET	LARDMHDKEY	5	1
C125S_MAP2K2	LHESNSPYI	5	2
F691L_FLT3	LSGPIYLIL	5	5
L1196M_ALK	MELMAGGDL	5	8
Y1248H_MET	MHDKEYYSV	5	5
L1196M_ALK	QSLPRFILM	5	1
C125S_MAP2K2	QVLHESNSPY	5	0
Y353H_ABL1	SAMEHLEKK	5	7
F691L_FLT3	SGPIYLILEY	5	13
C125S_MAP2K2	SNSPYIVGF	5	0
C125S_MAP2K2	SNSPYIVGFY	5	5
Y353H_ABL1	SSAMEHLEKK	5	0
Y353H_ABL1	SSAMEHLEK	5	5
C125S_MAP2K2	VLHESNSPY	5	23

### Sheet: MUT%rank<2.0 - WT%rank>2.0
MUTATION	PEPTIDE	# OF OCCURRENCE OF MUTATION IN COSMIC	% BETTER THAN WT
T790M_EGFR	LTSTVQLIM	487	85
T790M_EGFR	MQLMPFGCLL	487	2
T790M_EGFR	MQLMPFGCL	487	5
T315I_ABL1	EPPFYIII	222	16
T315I_ABL1	IIIEFMTY	222	25
T315I_ABL1	REPPFYIII	222	52
T315I_ABL1	TREPPFYIII	222	38
G250E_ABL1	EGQYGEVY	114	5
G250E_ABL1	GEGQYGEV	114	4
G250E_ABL1	GEGQYGEVY	114	41
G250E_ABL1	KLGEGQYGEV	114	5
G250E_ABL1	KLGEGQYGEVY	114	11
G250E_ABL1	LGEGQYGEVY	114	33
V654A_KIT	ANLLGACTI	107	1
V654A_KIT	IANLLGACTI	107	10
V654A_KIT	LGNHMNIANLL	107	1
M351T_ABL1	ATEYLEKKNF	91	6
M351T_ABL1	ISSATEYLEK	91	16
M351T_ABL1	MATQISSATEY	91	6
Y253H_ABL1	QHGEVYEGVW	91	2
Y253H_ABL1	QHGEVYEGV	91	7
M351T_ABL1	QISSATEYLEK	91	18
M351T_ABL1	QISSATEYL	91	23
M351T_ABL1	TEYLEKKNFI	91	4
M351T_ABL1	TQISSATEYL	91	3
E255K_ABL1	GKVYEGVWKK	89	2
E255K_ABL1	HKLGGGQYGK	89	20
E255K_ABL1	KHKLGGGQYGK	89	17
E255K_ABL1	KLGGGQYGK	89	48
E255K_ABL1	KVYEGVWK	89	46
E255K_ABL1	KVYEGVWKK	89	12
E255K_ABL1	KVYEGVWKKY	89	24
E255K_ABL1	YGKVYEGVW	89	4
M244V_ABL1	MERTDITVK	78	3
M244V_ABL1	MERTDITV	78	10
M244V_ABL1	RTDITVKHKL	78	19
M244V_ABL1	TDITVKHKL	78	2
M244V_ABL1	WEMERTDITV	78	3
F317L_ABL1	ELMTYGNL	70	7
F317L_ABL1	ELMTYGNLL	70	13
F317L_ABL1	EPPFYIITEL	70	3
F317L_ABL1	FYIITELM	70	2
F317L_ABL1	FYIITELMTY	70	7
F317L_ABL1	PFYIITEL	70	13
F317L_ABL1	PFYIITELM	70	7
F317L_ABL1	PPFYIITEL	70	3
F317L_ABL1	REPPFYIITEL	70	6
F317L_ABL1	TELMTYGNLL	70	1
D842V_PDGFRA	ARVIMHDSNY	69	21
D842V_PDGFRA	CDFGLARVI	69	10
D842V_PDGFRA	DFGLARVI	69	10
D842V_PDGFRA	DFGLARVIM	69	1
D842V_PDGFRA	FGLARVIM	69	7
D842V_PDGFRA	ICDFGLARV	69	14
D842V_PDGFRA	ICDFGLARVI	69	9
D842V_PDGFRA	KICDFGLARV	69	46
D842V_PDGFRA	RVIMHDSNY	69	57
D842V_PDGFRA	RVIMHDSNYV	69	10
D842V_PDGFRA	VIMHDSNY	69	16
D842V_PDGFRA	VIMHDSNYV	69	67
D842V_PDGFRA	VIMHDSNYVSK	69	34
F359V_ABL1	AMEYLEKKNV	64	2
F359V_ABL1	EYLEKKNVI	64	8
F359V_ABL1	MEYLEKKNVI	64	4
F359V_ABL1	NVIHRDLAA	64	18
F359V_ABL1	NVIHRDLAAR	64	4
F359V_ABL1	SAMEYLEKKNV	64	2
F359V_ABL1	VIHRDLAAR	64	30
F359V_ABL1	YLEKKNVIHR	64	1
D538G_ESR1	GLLLEMLDA	35	39
D538G_ESR1	KNVVPLYGL	35	1
D538G_ESR1	NVVPLYGL	35	4
D538G_ESR1	NVVPLYGLL	35	3
D538G_ESR1	NVVPLYGLLL	35	5
D538G_ESR1	VPLYGLLL	35	4
D538G_ESR1	VVPLYGLLL	35	7
C481S_BTK	ANGSLLNY	33	5
C481S_BTK	ANGSLLNYL	33	1
N822K_KIT	ARDIKNDSK	33	3
N822K_KIT	ARDIKNDSKY	33	14
C481S_BTK	EYMANGSL	33	16
C481S_BTK	EYMANGSLL	33	1
C481S_BTK	EYMANGSLLNY	33	12
C481S_BTK	IITEYMANGSL	33	16
N822K_KIT	IKNDSKYVV	33	8
C481S_BTK	ITEYMANGSL	33	14
C481S_BTK	ITEYMANGSLL	33	6
N822K_KIT	KNDSKYVVK	33	16
N822K_KIT	KYVVKGNARL	33	5
N822K_KIT	LARDIKNDSK	33	8
N822K_KIT	LARDIKNDSKY	33	5
C481S_BTK	MANGSLLNY	33	19
C481S_BTK	MANGSLLNYL	33	31
C481S_BTK	MANGSLLNYLR	33	7
C481S_BTK	NGSLLNYLR	33	5
C481S_BTK	SLLNYLREM	33	98
C481S_BTK	SLLNYLREMR	33	18
C481S_BTK	TEYMANGSL	33	16
C481S_BTK	TEYMANGSLL	33	16
C481S_BTK	YMANGSLL	33	82
C481S_BTK	YMANGSLLNY	33	19
C481S_BTK	YMANGSLLNYL	33	6
E355G_ABL1	AMEYLGKKNF	32	9
Y823D_KIT	DSNDVVKGNAR	32	5
V299L_ABL1	EIKHPNLLQ	32	2
V299L_ABL1	EIKHPNLL	32	8
E355G_ABL1	EYLGKKNF	32	20
V299L_ABL1	KEIKHPNLL	32	34
E355G_ABL1	LGKKNFIHR	32	21
E355G_ABL1	MEYLGKKNF	32	22
E355G_ABL1	MEYLGKKNFI	32	1
V299L_ABL1	MKEIKHPNLL	32	13
Y823D_KIT	NDVVKGNARL	32	1
E355G_ABL1	SAMEYLGK	32	2
E355G_ABL1	SAMEYLGKKNF	32	22
E355G_ABL1	SSAMEYLGKK	32	1
V299L_ABL1	VMKEIKHPNLL	32	20
H396R_ABL1	ARAGAKFPI	31	42
H396R_ABL1	ARAGAKFPIK	31	4
H396R_ABL1	ARAGAKFPIKW	31	4
H396R_ABL1	DTYTARAGA	31	4
H396R_ABL1	LMTGDTYTAR	31	22
H396R_ABL1	MTGDTYTAR	31	43
H396R_ABL1	RAGAKFPIK	31	7
H396R_ABL1	RAGAKFPIKW	31	3
H396R_ABL1	RLMTGDTYTAR	31	47
H396R_ABL1	TARAGAKF	31	1
H396R_ABL1	TYTARAGAKF	31	1
Q252H_ABL1	GGGHYGEVY	27	3
E255V_ABL1	GGGQYGVVY	27	7
Q252H_ABL1	GHYGEVYEG	27	2
Q252H_ABL1	GHYGEVYEGV	27	2
Q252H_ABL1	GHYGEVYEGVW	27	2
E255V_ABL1	GQYGVVYEGVW	27	4
E255V_ABL1	GVVYEGVW	27	4
E255V_ABL1	GVVYEGVWK	27	44
E255V_ABL1	GVVYEGVWKKY	27	5
E255V_ABL1	HKLGGGQYGV	27	5
Q252H_ABL1	HYGEVYEGV	27	24
E255V_ABL1	KLGGGQYGV	27	54
E255V_ABL1	LGGGQYGVVY	27	4
E255V_ABL1	VVYEGVWK	27	36
E255V_ABL1	VVYEGVWKK	27	6
E255V_ABL1	VVYEGVWKKY	27	20
E255V_ABL1	YGVVYEGVW	27	4
E255V_ABL1	YGVVYEGVWK	27	6
E459K_ABL1	KRPEGCPEK	22	3
E459K_ABL1	LLEKDYRMK	22	17
Y537S_ESR1	LSDLLLEML	22	12
Y537S_ESR1	LSDLLLEM	22	19
Y537S_ESR1	NVVPLSDLL	22	26
E459K_ABL1	RMKRPEGCPEK	22	17
Y537S_ESR1	SDLLLEML	22	1
Y537S_ESR1	VPLSDLLL	22	1
T670I_KIT	IGGPTLVII	19	28
Y253F_ABL1	GGGQFGEVY	18	3
Y253F_ABL1	GQFGEVYEG	18	3
Y253F_ABL1	KHKLGGGQF	18	30
Y253F_ABL1	MKHKLGGGQF	18	2
Y253F_ABL1	QFGEVYEGV	18	18
Q61K_NRAS	AGKEEYSAM	17	17
Q61K_NRAS	AGKEEYSAMR	17	7
T878A_AR	ELHQFAFDLL	17	2
T878A_AR	FAFDLLIKS	17	8
T878A_AR	HQFAFDLLIK	17	3
T878A_AR	HQFAFDLLI	17	3
T878A_AR	HQFAFDLL	17	4
T878A_AR	IARELHQFA	17	14
L248V_ABL1	TDITMKHKV	15	3
L248V_ABL1	VGGGQYGEVY	15	5
D820Y_KIT	ARDIKNYSNY	13	54
D816H_KIT	CDFGLARHI	13	5
D816H_KIT	DFGLARHI	13	10
D816H_KIT	DFGLARHIK	13	6
D820Y_KIT	DIKNYSNYV	13	22
D820Y_KIT	FGLARDIKNY	13	23
D820Y_KIT	GLARDIKNY	13	61
D816H_KIT	HIKNDSNY	13	12
D816H_KIT	HIKNDSNYV	13	10
D816H_KIT	ICDFGLARHI	13	9
D820Y_KIT	KNYSNYVV	13	5
D820Y_KIT	KNYSNYVVK	13	25
D820Y_KIT	LARDIKNY	13	5
D820Y_KIT	LARDIKNYSNY	13	11
D820Y_KIT	RDIKNYSNY	13	9
D820Y_KIT	RDIKNYSNYV	13	1
D816H_KIT	RHIKNDSNY	13	24
D816H_KIT	RHIKNDSNYV	13	1
D816H_KIT	RHIKNDSNYVV	13	2
D820Y_KIT	YSNYVVKGNAR	13	5
D820G_KIT	ARDIKNGSNY	12	40
D820G_KIT	DIKNGSNYV	12	10
D820G_KIT	LARDIKNGSNY	12	22
D820G_KIT	RDIKNGSNY	12	8
D820G_KIT	RDIKNGSNYV	12	3
D835Y_FLT3	ARYIMSDSNY	11	28
D835Y_FLT3	ARYIMSDSNYV	11	4
D835Y_FLT3	CDFGLARY	11	12
D835Y_FLT3	CDFGLARYI	11	5
D835Y_FLT3	DFGLARYI	11	10
D835Y_FLT3	DFGLARYIM	11	1
D835Y_FLT3	FGLARYIM	11	7
D835Y_FLT3	ICDFGLARY	11	26
D835Y_FLT3	ICDFGLARYI	11	9
D835Y_FLT3	KICDFGLARY	11	64
D835Y_FLT3	RYIMSDSNY	11	54
D835Y_FLT3	RYIMSDSNYV	11	53
D835Y_FLT3	RYIMSDSNYVV	11	28
D835Y_FLT3	VKICDFGLARY	11	15
D835Y_FLT3	YIMSDSNY	11	26
D835Y_FLT3	YIMSDSNYV	11	73
D835Y_FLT3	YIMSDSNYVV	11	53
F359I_ABL1	AMEYLEKKNI	10	6
W535L_SMO	AMSTLVWTKA	10	2
D276G_ABL1	EGTMEVEEF	10	6
F359I_ABL1	EYLEKKNII	10	8
W535L_SMO	GIAMSTLVWTK	10	34
W535L_SMO	GIAMSTLVW	10	6
L387M_ABL1	GLSRMMTGDTY	10	1
W535L_SMO	GTGIAMSTL	10	11
D276G_ABL1	GTMEVEEF	10	12
D276G_ABL1	GTMEVEEFL	10	59
D276G_ABL1	GTMEVEEFLK	10	35
W535L_SMO	IAMSTLVWTK	10	5
W535L_SMO	IAMSTLVW	10	10
F359I_ABL1	IIHRDLAAR	10	15
Y537N_ESR1	KNVVPLNDLL	10	2
D276G_ABL1	KTLKEGTM	10	5
D276G_ABL1	KTLKEGTMEV	10	6
L387M_ABL1	KVADFGLSRM	10	3
L387M_ABL1	LSRMMTGDTY	10	6
F359I_ABL1	MEYLEKKNI	10	1
L387M_ABL1	MMTGDTYTA	10	3
F359I_ABL1	NIIHRDLAA	10	7
F359I_ABL1	NIIHRDLAAR	10	2
F486S_ABL1	NPSDRPSSAEI	10	4
F486S_ABL1	NPSDRPSSA	10	30
Y537N_ESR1	NVVPLNDLLL	10	2
Y537N_ESR1	NVVPLNDLL	10	20
Y537N_ESR1	PLNDLLLEM	10	13
L387M_ABL1	RMMTGDTY	10	6
F486S_ABL1	RPSSAEIHQAF	10	10
F486S_ABL1	SAEIHQAFET	10	3
F359I_ABL1	SAMEYLEKKNI	10	2
F486S_ABL1	SDRPSSAEI	10	12
L387M_ABL1	SRMMTGDTY	10	11
L387M_ABL1	SRMMTGDTYTA	10	2
W535L_SMO	TGIAMSTLV	10	20
D276G_ABL1	TLKEGTMEV	10	12
W535L_SMO	TLVWTKATL	10	30
Y537N_ESR1	VVPLNDLLL	10	1
F486S_ABL1	WNPSDRPSSA	10	4
F359I_ABL1	YLEKKNIIHR	10	1
D820E_KIT	ARDIKNESNY	9	14
D820E_KIT	DIKNESNYV	9	7
D820E_KIT	ESNYVVKGNAR	9	5
C797S_EGFR	FGSLLDYVR	9	13
D820E_KIT	IKNESNYVV	9	4
C797S_EGFR	ITQLMPFGSL	9	2
C797S_EGFR	ITQLMPFGSLL	9	39
D820E_KIT	LARDIKNES	9	5
C797S_EGFR	LMPFGSLLDY	9	31
C797S_EGFR	MPFGSLLDY	9	40
C797S_EGFR	MPFGSLLDYV	9	11
C797S_EGFR	MPFGSLLDYVR	9	1
D820E_KIT	NESNYVVKG	9	24
C797S_EGFR	PFGSLLDY	9	13
C797S_EGFR	QLMPFGSL	9	8
C797S_EGFR	QLMPFGSLLDY	9	30
C797S_EGFR	SLLDYVREH	9	23
C797S_EGFR	SLLDYVREHK	9	39
C797S_EGFR	TQLMPFGSL	9	66
C797S_EGFR	TQLMPFGSLL	9	64
C809G_KIT	GDFGLARDI	8	24
C809G_KIT	GRITKIGDF	8	2
C809G_KIT	GRITKIGDFGL	8	3
C809G_KIT	ITKIGDFGL	8	28
C809G_KIT	KIGDFGLAR	8	6
C809G_KIT	TKIGDFGLAR	8	18
C809G_KIT	TKIGDFGL	8	3
G1269A_ALK	ADFGMARDI	7	15
Q61R_NRAS	AGREEYSAM	7	28
Q61R_NRAS	AGREEYSAMR	7	7
G1269A_ALK	AKIADFGMAR	7	2
N822Y_KIT	ARDIKNDSY	7	74
N822Y_KIT	ARDIKNDSYY	7	38
F311I_ABL1	CTREPPIYI	7	19
N822Y_KIT	DIKNDSYYV	7	1
Q61R_NRAS	DILDTAGR	7	1
N822Y_KIT	DSYYVVKGNAR	7	5
Q61R_NRAS	DTAGREEY	7	3
F311I_ABL1	EPPIYIITEF	7	2
D473G_SMO	FYGFFNQAEW	7	4
D473G_SMO	GFFNQAEW	7	27
D473G_SMO	GFFNQAEWER	7	10
N822Y_KIT	GLARDIKNDSY	7	15
A829P_KIT	GNPRLPVKWM	7	17
G1269A_ALK	GPGRVAKIADF	7	3
G1269A_ALK	GPGRVAKIA	7	3
Q61R_NRAS	GREEYSAMR	7	4
G1269A_ALK	GRVAKIADF	7	3
G1269A_ALK	IADFGMARDI	7	9
G1269A_ALK	IADFGMAR	7	6
N822Y_KIT	IKNDSYYVV	7	21
D473G_SMO	ITFSCHFYGF	7	10
F311I_ABL1	IYIITEFMTY	7	4
A829P_KIT	KGNPRLPVKWM	7	14
G1269A_ALK	KIADFGMAR	7	1
N822Y_KIT	LARDIKNDSY	7	60
N822Y_KIT	LARDIKNDSYY	7	26
Q61R_NRAS	LDTAGREEY	7	2
A829P_KIT	NPRLPVKWM	7	19
A829P_KIT	NPRLPVKWMA	7	20
N822Y_KIT	RDIKNDSY	7	1
N822Y_KIT	RDIKNDSYY	7	16
N822Y_KIT	RDIKNDSYYV	7	1
F311I_ABL1	REPPIYII	7	14
G1269A_ALK	RVAKIADF	7	2
N822Y_KIT	SYYVVKGNA	7	7
N822Y_KIT	SYYVVKGNARL	7	28
D473G_SMO	TFSCHFYGF	7	38
F311I_ABL1	TREPPIYI	7	5
G1269A_ALK	VAKIADFGMAR	7	10
F311I_ABL1	VCTREPPIYI	7	1
A829P_KIT	VKGNPRLPVK	7	7
A829P_KIT	VVKGNPRLPVK	7	23
D473G_SMO	YGFFNQAEW	7	25
D473G_SMO	YGFFNQAEWER	7	6
N822Y_KIT	YYVVKGNARL	7	38
D1246N_MET	ADFGLARNM	6	7
D1246N_MET	ADFGLARNMY	6	3
G1202R_ALK	AGRDLKSFL	6	7
G1202R_ALK	AGRDLKSFLR	6	3
D1246N_MET	ARNMYDKEY	6	4
D1246N_MET	ARNMYDKEYY	6	13
L298V_ABL1	AVMKEIKHPNV	6	37
D835H_FLT3	CDFGLARHI	6	5
D835H_FLT3	DFGLARHI	6	10
D835H_FLT3	DFGLARHIM	6	34
D1246N_MET	DFGLARNMY	6	9
L298V_ABL1	EIKHPNVV	6	7
L298V_ABL1	EIKHPNVVQ	6	2
L298V_ABL1	EIKHPNVVQL	6	11
G1202R_ALK	ELMAGRDL	6	7
G1202R_ALK	ELMAGRDLK	6	8
D835H_FLT3	FGLARHIM	6	7
V379I_ABL1	GENHLVKI	6	17
G1202R_ALK	GRDLKSFL	6	1
G1202R_ALK	GRDLKSFLR	6	4
D835H_FLT3	HIMSDSNY	6	15
D835H_FLT3	HIMSDSNYV	6	63
D835H_FLT3	HIMSDSNYVV	6	41
V379I_ABL1	IADFGLSRLM	6	13
V379I_ABL1	IADFGLSRL	6	1
D835H_FLT3	ICDFGLARHI	6	9
L298V_ABL1	IKHPNVVQL	6	7
L298V_ABL1	IKHPNVVQLL	6	2
G1202R_ALK	ILLELMAGR	6	38
L298V_ABL1	KEIKHPNV	6	6
L298V_ABL1	KEIKHPNVV	6	2
L298V_ABL1	KEIKHPNVVQL	6	4
L298V_ABL1	KHPNVVQL	6	3
L384M_ABL1	KVADFGMSR	6	2
L384M_ABL1	KVADFGMSRL	6	4
L384M_ABL1	KVADFGMSRLM	6	7
G1202R_ALK	LELMAGRDL	6	24
G1202R_ALK	LLELMAGRDL	6	5
L384M_ABL1	LVKVADFGMSR	6	2
L384M_ABL1	MSRLMTGDTY	6	17
D1246N_MET	NMYDKEYY	6	13
D1246N_MET	NMYDKEYYS	6	46
D1246N_MET	NMYDKEYYSV	6	70
G1202R_ALK	RFILLELMAGR	6	7
D835H_FLT3	RHIMSDSNY	6	7
D835H_FLT3	RHIMSDSNYV	6	1
D835H_FLT3	RHIMSDSNYVV	6	2
D1246N_MET	RNMYDKEYY	6	13
D1246N_MET	VADFGLARNMY	6	4
L384M_ABL1	VADFGMSR	6	13
V379I_ABL1	VGENHLVKI	6	5
L298V_ABL1	VMKEIKHPNV	6	2
L298V_ABL1	VMKEIKHPNVV	6	16
L298V_ABL1	VVQLLGVCTR	6	14
Y1248H_MET	ARDMHDKEYY	5	7
F311L_ABL1	CTREPPLY	5	12
F311L_ABL1	CTREPPLYI	5	19
Y1248H_MET	DMHDKEYYSV	5	2
Y353H_ABL1	EHLEKKNFI	5	5
C125S_MAP2K2	ESNSPYIVGF	5	11
C125S_MAP2K2	ESNSPYIVGFY	5	20
F691L_FLT3	GPIYLILEY	5	16
E459G_ABL1	GRPEGCPEK	5	3
C125S_MAP2K2	HESNSPYI	5	29
C125S_MAP2K2	HESNSPYIV	5	9
C125S_MAP2K2	LHESNSPY	5	1
C125S_MAP2K2	LHESNSPYI	5	32
C125S_MAP2K2	LHESNSPYIV	5	5
L1196M_ALK	LPRFILMELM	5	3
C125S_MAP2K2	LQVLHESNSPY	5	9
F691L_FLT3	LSGPIYLILEY	5	1
F691L_FLT3	LSGPIYLIL	5	2
L1196M_ALK	MELMAGGDLK	5	6
L1196M_ALK	MELMAGGDL	5	21
E459G_ABL1	MGRPEGCPEK	5	7
Y1248H_MET	MHDKEYYSV	5	1
F691L_FLT3	PIYLILEY	5	1
L1196M_ALK	QSLPRFILMEL	5	3
C125S_MAP2K2	QVLHESNSPY	5	29
Y353H_ABL1	SAMEHLEKKNF	5	2
F691L_FLT3	SGPIYLILEY	5	7
L1196M_ALK	SLPRFILMEL	5	29
C125S_MAP2K2	SNSPYIVGF	5	95
C125S_MAP2K2	SNSPYIVGFY	5	29
F691L_FLT3	TLSGPIYLIL	5	32
F311L_ABL1	VCTREPPLYI	5	1
C125S_MAP2K2	VLHESNSPY	5	26

### Sheet: MUT%rank<0.5 - WT%rank>MUT%rank
MUTATION	PEPTIDE	# OF OCCURRENCE OF MUTATION IN COSMIC	% BETTER THAN WT
T790M_EGFR	LTSTVQLIM	487	8
T790M_EGFR	STVQLIMQL	487	15
T315I_ABL1	EPPFYIII	222	11
T315I_ABL1	IEFMTYGNLL	222	5
T315I_ABL1	IEFMTYGNL	222	6
T315I_ABL1	REPPFYIII	222	41
G250E_ABL1	GEGQYGEVY	114	21
G250E_ABL1	KLGEGQYGEV	114	37
V654A_KIT	GNHMNIANLL	107	3
M351T_ABL1	ATQISSATEY	91	17
Y253H_ABL1	HGEVYEGVWKK	91	18
Y253H_ABL1	QHGEVYEGV	91	2
M351T_ABL1	QISSATEYL	91	4
M351T_ABL1	SSATEYLEK	91	41
M351T_ABL1	TEYLEKKNF	91	15
M351T_ABL1	TQISSATEY	91	10
E255K_ABL1	GKVYEGVWKK	89	37
E255K_ABL1	KLGGGQYGK	89	37
E255K_ABL1	KVYEGVWK	89	42
E255K_ABL1	KVYEGVWKK	89	49
E255K_ABL1	KVYEGVWKKY	89	47
M244V_ABL1	MERTDITV	78	6
M244V_ABL1	RTDITVKHK	78	24
M244V_ABL1	TDITVKHKL	78	9
M244V_ABL1	WEMERTDITV	78	9
F317L_ABL1	ELMTYGNLLDY	70	5
F317L_ABL1	EPPFYIITEL	70	5
F317L_ABL1	FYIITELMTY	70	5
F317L_ABL1	PFYIITELM	70	6
F317L_ABL1	PPFYIITEL	70	24
F317L_ABL1	REPPFYIITEL	70	16
F317L_ABL1	YIITELMTY	70	51
D842V_PDGFRA	ARVIMHDSNY	69	4
D842V_PDGFRA	CDFGLARVI	69	9
D842V_PDGFRA	RVIMHDSNY	69	73
D842V_PDGFRA	VIMHDSNYV	69	47
F359V_ABL1	AMEYLEKKNV	64	2
F359V_ABL1	MEYLEKKNV	64	21
F359V_ABL1	MEYLEKKNVI	64	6
F359V_ABL1	NVIHRDLAAR	64	7
F359V_ABL1	VIHRDLAAR	64	9
F359V_ABL1	YLEKKNVI	64	7
D538G_ESR1	NVVPLYGLL	35	8
D538G_ESR1	VPLYGLLL	35	15
D538G_ESR1	VPLYGLLLEM	35	13
D538G_ESR1	VVPLYGLLL	35	15
C481S_BTK	EYMANGSLL	33	50
C481S_BTK	ITEYMANGSL	33	11
N822K_KIT	KYVVKGNAR	33	7
C481S_BTK	MANGSLLNY	33	77
C481S_BTK	NGSLLNYLR	33	8
C481S_BTK	SLLNYLREM	33	41
C481S_BTK	TEYMANGSL	33	44
C481S_BTK	TEYMANGSLL	33	40
C481S_BTK	YMANGSLLNY	33	51
C481S_BTK	YMANGSLLNYL	33	8
E355G_ABL1	AMEYLGKKNF	32	17
Y823D_KIT	DVVKGNARL	32	4
V299L_ABL1	EIKHPNLL	32	7
E355G_ABL1	EYLGKKNFIHR	32	1
V299L_ABL1	IKHPNLLQL	32	51
V299L_ABL1	KEIKHPNLL	32	43
E355G_ABL1	MEYLGKKNF	32	58
E355G_ABL1	MEYLGKKNFI	32	2
V299L_ABL1	MKEIKHPNLL	32	16
E355G_ABL1	SAMEYLGKK	32	24
E355G_ABL1	SAMEYLGKKNF	32	15
E355G_ABL1	SSAMEYLGK	32	18
H396R_ABL1	ARAGAKFPI	31	16
H396R_ABL1	MTGDTYTAR	31	25
H396R_ABL1	RAGAKFPIK	31	40
H396R_ABL1	RAGAKFPIKW	31	14
H396R_ABL1	RLMTGDTYTAR	31	10
H396R_ABL1	YTARAGAKF	31	9
E255V_ABL1	GVVYEGVWK	27	18
E255V_ABL1	GVVYEGVWKK	27	37
Q252H_ABL1	HYGEVYEGV	27	28
Q252H_ABL1	HYGEVYEGVW	27	28
E255V_ABL1	KLGGGQYGV	27	46
E255V_ABL1	VVYEGVWKK	27	45
E255V_ABL1	VVYEGVWKKY	27	34
Y537S_ESR1	LSDLLLEML	22	12
Y537S_ESR1	NVVPLSDLL	22	6
Y537S_ESR1	SDLLLEML	22	1
Y537S_ESR1	VPLSDLLLEM	22	1
Y537S_ESR1	VPLSDLLL	22	2
T670I_KIT	GPTLVIIEY	19	6
Y253F_ABL1	GQFGEVYEGV	18	41
F359C_ABL1	MEYLEKKNC	18	1
Q61K_NRAS	AGKEEYSAM	17	7
T878A_AR	ARELHQFAF	17	2
T878A_AR	HQFAFDLLI	17	31
T878A_AR	HQFAFDLL	17	7
T878A_AR	LHQFAFDLL	17	10
L248V_ABL1	TDITMKHKV	15	5
D820Y_KIT	ARDIKNYSNY	13	4
D816H_KIT	CDFGLARHI	13	9
D816H_KIT	DFGLARHIK	13	1
D820Y_KIT	GLARDIKNY	13	14
D820Y_KIT	KNYSNYVVK	13	7
D820Y_KIT	RDIKNYSNY	13	8
D816H_KIT	RHIKNDSNY	13	4
D820G_KIT	ARDIKNGSNY	12	2
D820G_KIT	LARDIKNGSNY	12	1
D820G_KIT	RDIKNGSNY	12	8
D820G_KIT	RDIKNGSNYV	12	7
D835Y_FLT3	ARYIMSDSNY	11	5
D835Y_FLT3	CDFGLARYI	11	9
D835Y_FLT3	ICDFGLARY	11	19
D835Y_FLT3	KICDFGLARY	11	25
D835Y_FLT3	RYIMSDSNY	11	38
D835Y_FLT3	YIMSDSNYV	11	84
D835Y_FLT3	YIMSDSNYVV	11	46
F359I_ABL1	AMEYLEKKNI	10	2
W535L_SMO	AMSTLVWTK	10	34
F359I_ABL1	EYLEKKNIIHR	10	1
W535L_SMO	GIAMSTLVW	10	17
L387M_ABL1	GLSRMMTGDTY	10	4
D276G_ABL1	GTMEVEEFL	10	42
D276G_ABL1	GTMEVEEFLK	10	18
W535L_SMO	IAMSTLVWTK	10	18
W535L_SMO	IAMSTLVW	10	6
F359I_ABL1	IIHRDLAAR	10	9
D276G_ABL1	KTLKEGTMEV	10	13
L387M_ABL1	KVADFGLSRM	10	7
L387M_ABL1	LSRMMTGDTY	10	1
W535L_SMO	LVWTKATLL	10	33
W535L_SMO	LVWTKATL	10	7
F359I_ABL1	MEYLEKKNI	10	30
F359I_ABL1	MEYLEKKNII	10	2
L387M_ABL1	MMTGDTYTA	10	37
F486S_ABL1	NPSDRPSSA	10	8
Y537N_ESR1	NVVPLNDLL	10	6
L387M_ABL1	RMMTGDTY	10	14
F486S_ABL1	RPSSAEIHQAF	10	19
L387M_ABL1	SRMMTGDTY	10	53
F486S_ABL1	SSAEIHQAF	10	39
D276G_ABL1	TLKEGTMEV	10	48
L387M_ABL1	VADFGLSRM	10	4
Y537N_ESR1	VPLNDLLLEM	10	24
Y537N_ESR1	VPLNDLLL	10	2
Y537N_ESR1	VVPLNDLLL	10	15
C797S_EGFR	LMPFGSLLDY	9	19
C797S_EGFR	MPFGSLLDY	9	53
C797S_EGFR	MPFGSLLDYV	9	19
C797S_EGFR	QLMPFGSLL	9	94
C797S_EGFR	SLLDYVREHK	9	37
C797S_EGFR	TQLMPFGSL	9	16
C797S_EGFR	TQLMPFGSLL	9	3
C809G_KIT	GDFGLARDI	8	6
C809G_KIT	GRITKIGDF	8	51
C809G_KIT	GRITKIGDFGL	8	4
C809G_KIT	KIGDFGLAR	8	44
G1269A_ALK	ADFGMARDI	7	15
Q61R_NRAS	AGREEYSAM	7	7
G1269A_ALK	AKIADFGMAR	7	30
N822Y_KIT	ARDIKNDSY	7	2
N822Y_KIT	ARDIKNDSYY	7	2
F311I_ABL1	CTREPPIYI	7	11
N822Y_KIT	DIKNDSYYV	7	4
N822Y_KIT	DSYYVVKGNAR	7	1
F311I_ABL1	EPPIYIITEF	7	7
D473G_SMO	GFFNQAEWER	7	7
G1269A_ALK	GRVAKIADF	7	51
G1269A_ALK	IADFGMARDIY	7	15
F311I_ABL1	IYIITEFMTY	7	6
A829P_KIT	KGNPRLPVK	7	7
A829P_KIT	KGNPRLPVKW	7	14
G1269A_ALK	KIADFGMAR	7	59
N822Y_KIT	LARDIKNDSY	7	36
A829P_KIT	NPRLPVKWM	7	19
A829P_KIT	NPRLPVKWMA	7	2
F311I_ABL1	PPIYIITEF	7	20
F311I_ABL1	REPPIYII	7	20
F311I_ABL1	REPPIYIIT	7	7
N822Y_KIT	SYYVVKGNAR	7	15
D473G_SMO	TFSCHFYGF	7	28
F311I_ABL1	TREPPIYII	7	59
D473G_SMO	YGFFNQAEW	7	25
A829P_KIT	YVVKGNPRL	7	62
N822Y_KIT	YYVVKGNARL	7	31
D1246N_MET	ADFGLARNM	6	15
D1246N_MET	ADFGLARNMY	6	8
L384M_ABL1	ADFGMSRLM	6	1
D835H_FLT3	ARHIMSDSNY	6	4
D1246N_MET	ARNMYDKEY	6	33
D1246N_MET	ARNMYDKEYY	6	4
D835H_FLT3	CDFGLARHI	6	9
G1202R_ALK	ELMAGRDLK	6	8
D835H_FLT3	FGLARHIM	6	7
V379I_ABL1	GENHLVKI	6	3
D1246N_MET	GLARNMYDK	6	17
G1202R_ALK	GRDLKSFLR	6	3
D835H_FLT3	HIMSDSNYV	6	48
L298V_ABL1	HPNVVQLL	6	33
V379I_ABL1	IADFGLSRLM	6	9
V379I_ABL1	IADFGLSRL	6	84
L298V_ABL1	IKHPNVVQL	6	60
G1202R_ALK	ILLELMAGR	6	3
L298V_ABL1	KEIKHPNV	6	2
L298V_ABL1	KEIKHPNVV	6	24
L298V_ABL1	KEIKHPNVVQL	6	21
L298V_ABL1	KHPNVVQLL	6	32
V379I_ABL1	KIADFGLSRL	6	4
L384M_ABL1	KVADFGMSR	6	59
L384M_ABL1	KVADFGMSRL	6	21
G1202R_ALK	LELMAGRDL	6	29
L298V_ABL1	MKEIKHPNVV	6	5
L384M_ABL1	MSRLMTGDTY	6	5
V379I_ABL1	NHLVKIADF	6	13
D1246N_MET	NMYDKEYYSV	6	41
D835H_FLT3	RHIMSDSNY	6	4
D1246N_MET	RNMYDKEYY	6	5
D1246N_MET	VADFGLARNMY	6	3
L384M_ABL1	VADFGMSRL	6	9
L384M_ABL1	VKVADFGMSR	6	36
Y1248H_MET	ARDMHDKEY	5	17
F311L_ABL1	CTREPPLYI	5	12
Y353H_ABL1	EHLEKKNFI	5	9
C125S_MAP2K2	ESNSPYIVGF	5	6
C125S_MAP2K2	ESNSPYIVGFY	5	12
F691L_FLT3	GPIYLILEY	5	33
C125S_MAP2K2	HESNSPYIV	5	38
C125S_MAP2K2	HESNSPYIVGF	5	8
Y1248H_MET	LARDMHDKEY	5	14
C125S_MAP2K2	LHESNSPYI	5	2
L1196M_ALK	LPRFILMEL	5	39
F691L_FLT3	LSGPIYLIL	5	6
L1196M_ALK	MELMAGGDL	5	23
Y1248H_MET	MHDKEYYSV	5	8
L1196M_ALK	QSLPRFILM	5	8
C125S_MAP2K2	RELQVLHES	5	4
Y353H_ABL1	SAMEHLEKK	5	10
F691L_FLT3	SGPIYLILEY	5	13
L1196M_ALK	SLPRFILMEL	5	18
C125S_MAP2K2	SNSPYIVGFY	5	5
Y353H_ABL1	SSAMEHLEKK	5	18
Y353H_ABL1	SSAMEHLEK	5	6
F311L_ABL1	TREPPLYII	5	24
C125S_MAP2K2	VLHESNSPY	5	34
