## Supplementary material for "The immunogenic potential of recurrent cancer drug resistance mutations: an *in silico* study": Table S7

### Sheet: Sheet1
ABL1,Imatinib	84
ABL1,Tyrosine_kinase_inhibitor_-_NS	48
KIT,Imatinib	23
SMO,Vismodegib	18
EGFR,Osimertinib	10
ABL1,Dasatinib	9
ABL1,Nilotinib	9
ALK,Crizotinib	8
ALK,Ceritinib	7
ESR1,Endocrine_therapy	6
MAP2K1,Vemurafenib	6
MET,Crizotinib	6
ABL1,Bosutinib	5
BTK,Ibrutinib	5
MAP2K2,Dabrafenib	5
ALK,Alectinib	4
FLT3,Quizartinib	4
AR,Flutamide	3
FLT3,Sorafenib	3
MAP2K1,Dabrafenib	3
MAP2K2,Vemurafenib	3
NRAS,Dabrafenib	3
NRAS,Vemurafenib	3
AR,Abiraterone	2
AR,Androgen	2
AR,Enzalutamide	2
EGFR,Gefitinib	2
MAP2K1,PD0325901	2
MET,Capmatinib	2
AR,Ketoconazole	1
AR,LHRH	1
BRAF,Imatinib	1
BRAF,Vemurafenib	1
CTNNB1,Imatinib	1
EGFR,Afatinib	1
EGFR,Erlotinib	1
EGFR,HM61713	1
EGFR,Tyrosine_kinase_inhibitor_-_NS	1
EGFR,XL647	1
FLT3,Sunitinib	1
KIT,Crizotinib	1
KIT,Nilotinib	1
KIT,Sunitinib	1
MAP2K1,Selumetinib	1
MAP2K2,PD0325901	1
MET,Savolitinib	1
MTOR,Everolimus	1
MTOR,Rapamycin	1
NRAS,Pembrolizumab	1
PDGFRA,Imatinib	1
PDGFRA,Sunitinib	1
PIK3CA,Vemurafenib	1
PTEN,Vemurafenib	1
SMO,GDC	1
